# N4BP1 is dimerization-dependent linear ubiquitin reader regulating TNFR1 signalling through linear ubiquitin binding and Caspase-8-mediated processing

**DOI:** 10.1101/2021.11.02.466974

**Authors:** Katarzyna Kliza, Wei Song, Irene Pinzuti, Simone Schaubeck, Simone Kunzelmann, David Kuntin, Arianna Fornili, Alessandro Pandini, Kay Hofmann, James A. Garnett, Benjamin Stieglitz, Koraljka Husnjak

## Abstract

Signalling through TNFR1 modulates proinflammatory gene transcription and programmed cell death, and its impairment causes autoimmune diseases and cancer. NEDD4-binding protein 1 (N4BP1) was recently identified as a critical suppressor of proinflammatory cytokine production^1^, whose mode of action remained unknown. Here, we show that N4BP1 is a novel linear ubiquitin reader that negatively regulates NFκB signalling by its unique dimerization-dependent ubiquitin-binding module that we named LUBIN. Dimeric N4BP1 strategically positions two non-selective ubiquitin-binding domains to ensure exclusive recognition of linear ubiquitin. Under proinflammatory conditions, N4BP1 is recruited to the nascent TNFR1 signalling complex, where it regulates duration of proinflammatory signalling in LUBIN-dependent manner. N4BP1 deficiency accelerates TNFα-induced cell death by increasing complex II assembly. Under proapoptotic conditions, Caspase-8 mediates proteolytic processing of N4BP1 and the resulting cleavage fragment of N4BP1, which retains the ability to bind linear ubiquitin, is rapidly degraded by the 26S proteasome, accelerating apoptosis. In summary, our findings demonstrate that N4BP1 dimerization creates a unique linear ubiquitin reader that ensures timely and coordinated regulation of TNFR1-mediated inflammation and cell death.
