## Supplementary table S5 for "N4BP1 is dimerization-dependent linear ubiquitin reader regulating TNFR1 signalling through linear ubiquitin binding and Caspase-8-mediated processing"

### Sheet: Legend
6572 N4BP1-FLAG IP	Immunoprecipitated FLAG-N4BP1 under apoptotic conditions (TNF and CHX stimulation). The identified peptides of N4BP1 are listed. Caspase 8 recognize short motifs and cleaves peptides at the carboxyl side of Asp residue, whereas trypsin used to process samples for MS analysis cleaves peptides after Lys and Arg residues. The detected N4BP1 peptides having C-terminal Asp, which could be a result of …
6095 N4BP1-FLAG IP	Immunoprecipitated N4BP1-FLAG under apoptotic conditions (TNF and CHX stimulation). The identified peptides of N4BP1 are listed. Caspase 8 recognize short motifs and cleaves peptides at the carboxyl side of Asp residue, whereas trypsin used to process samples for MS analysis cleaves peptides after Lys and Arg residues. The detected N4BP1 peptides, which could be a result of Caspase 8 activity and…

### Sheet: 6572 FLAG-N4BP1 IP
Gene names	Protein names	Sequence	N-term cleavage window	C-term cleavage window	Amino acid before	First amino acid	Last amino acid	Amino acid after	Length	PEP	Score	Missed cleavages	Mass	Proteins	Leading razor protein	Start position	End position	Unique (Groups)	Unique (Proteins)	Charges	Gel slice 1	Gel slice 2	Gel slice 3	Gel slice 4	Gel slice 5	Gel slice 6	Gel slice 7	Intensity	Intensity slice 1	Intensity slice 2	Intensity slice 3	Intensity slice 4	Intensity slice 5	Intensity slice 6	Intensity slice 7	id	Protein group IDs	Mod. peptide IDs	Evidence IDs	MS/MS IDs	Best MS/MS	Oxidation (M) site IDs	MS/MS Count
N4bp1	NEDD4-binding protein 1	AMHCIFVGAQSLFLK	EEKECYPKAMHCIFVG	GAQSLFLKSLIQDTCA	K	A	K	S	15	2.7e-68	234.22	0	1720.88	Q6A037	Q6A037	86	100	yes	yes	2;3	1	5	3	2	3			6369900000	41388000	5771300000	84702000	59764000	412750000	0	0	77	350	87;88	181;182;183;184;185;186;187;188;189;190;191;192;193;194	200;201;202;203;204;205;206;207;208;209;210;211;212;213;214	211	156	14
N4bp1	NEDD4-binding protein 1	AQSHTEQSMVER	TADSTPKKAQSHTEQS	TEQSMVERFSQLPFKD	K	A	R	F	12	5.74e-61	237.32	0	1401.63	Q6A037	Q6A037	429	440	yes	yes	2;3	3	2	2	1				34731000000	1704700000	29887000000	2951900000	187270000	0	0	0	100	350	114;115	247;248;249;250;251;252;253;254	283;284;285;286;287;288;289;290	288	157	8
N4bp1	NEDD4-binding protein 1	ARTPVSELTK	VQEDSRNKARTPVSEL	TPVSELTKHMDTVFSS	K	A	K	H	10	0.00647	129.82	1	1100.62	Q6A037	Q6A037	239	248	yes	yes	2		1	1					1400300000	0	1317300000	82995000	0	0	0	0	109	350	124	269;270	306;307	306		2
N4bp1	NEDD4-binding protein 1	DEVVVQEDSR	ATGPSSARDEVVVQED	VVVQEDSRNKARTPVS	R	D	R	N	10	2.74e-10	173.24	0	1174.55	Q6A037	Q6A037	227	236	yes	yes	2		3	1	1	1	1		54034000000	0	42998000000	7671900000	3260000000	78381000	24936000	0	182	350	203	424;425;426;427;428;429;430	467;468;469;470;471;472;473;474	470		8
N4bp1	NEDD4-binding protein 1	DEVVVQEDSRNK	ATGPSSARDEVVVQED	VQEDSRNKARTPVSEL	R	D	K	A	12	5.28e-28	205.8	1	1416.68	Q6A037	Q6A037	227	238	yes	yes	2;3		2						129080000	0	129080000	0	0	0	0	0	183	350	204	431;432	475;476	475		2
N4bp1	NEDD4-binding protein 1	DFPPCTVYPDASQSR	NKRLQEDRDFPPCTVY	YPDASQSRNAGVGSTT	R	D	R	N	15	4.1e-14	128.85	0	1738.76	Q6A037	Q6A037	395	409	yes	yes	2		2						103060000	0	103060000	0	0	0	0	0	189	350	210	439;440	483;484;485;486;487	487		5
N4bp1	NEDD4-binding protein 1	DLNALSALVLD	LAAHPYMKDLNALSAL	ALSALVLD________	K	D	D	-	11	0.0051439	149.72	0	1142.62	Q6A037	Q6A037	883	893	yes	yes	1		1						5441600000	0	5441600000	0	0	0	0	0	227	350	251	503	554	554		1
N4bp1	NEDD4-binding protein 1	DTLKIPYKLELK	VTGVQRFRDTLKIPYK	IPYKLELKNEPGRADL	R	D	K	N	12	4.53e-06	157.56	2	1459.87	Q6A037	Q6A037	596	607	yes	yes	3		1						75741000	0	75741000	0	0	0	0	0	257	350	285	929	1220	1220		1
N4bp1	NEDD4-binding protein 1	DTTEEMEYNILVNFFK	TNLSPDGKDTTEEMEY	NILVNFFKTMGYSQEI	K	D	K	T	16	4.51e-74	241.27	0	1991.92	Q6A037	Q6A037	339	354	yes	yes	2;3		2						170910000	0	170910000	0	0	0	0	0	263	350	293	942;943	1234;1235	1235	158	2
N4bp1	NEDD4-binding protein 1	EFVTESVSWR	IVTNDNFREFVTESVS	VTESVSWREIITKRLL	R	E	R	E	10	2.83e-10	172.88	0	1238.59	Q6A037	Q6A037	725	734	yes	yes	2	1	8	1		1	1		22376000000	930710000	20929000000	345630000	0	157500000	13143000	0	311	350	343	1037;1038;1039;1040;1041;1042;1043;1044;1045;1046;1047;1048	1345;1346;1347;1348;1349;1350;1351;1352;1353;1354;1355;1356;1357;1358;1359;1360	1347		15
N4bp1	NEDD4-binding protein 1	EYGPSTEPLLLLEEIEK	EIVEKVIREYGPSTEP	LLLEEIEKENKRLQED	R	E	K	E	17	0.00010709	120.39	0	1959.01	Q6A037	Q6A037	369	385	yes	yes	2		2	1			1	1	31296000000	0	30327000000	949050000	0	0	13194000	6622400	385	350	422	1172;1173;1174;1175;1176	1498;1499;1500;1501;1502;1503	1503		6
N4bp1	NEDD4-binding protein 1	EYGPSTEPLLLLEEIEKENK	EIVEKVIREYGPSTEP	EEIEKENKRLQEDRDF	R	E	K	R	20	1.13e-151	292.35	1	2330.19	Q6A037	Q6A037	369	388	yes	yes	2;3	1	5	2	1		1		7265200000	26051000	6752400000	395810000	77300000	0	13622000	0	386	350	423	1177;1178;1179;1180;1181;1182;1183;1184;1185;1186	1504;1505;1506;1507;1508;1509;1510;1511;1512;1513;1514;1515;1516	1508		13
N4bp1	NEDD4-binding protein 1	EYGPSTEPLLLLEEIEKENKR	EIVEKVIREYGPSTEP	EIEKENKRLQEDRDFP	R	E	R	L	21	0	374.34	2	2486.29	Q6A037	Q6A037	369	389	yes	yes	2;3;4	2	13	8	2	1	2	2	31032000000	32802000	27907000000	2288200000	508220000	181620000	82797000	31126000	387	350	424	1187;1188;1189;1190;1191;1192;1193;1194;1195;1196;1197;1198;1199;1200;1201;1202;1203;1204;1205;1206;1207;1208;1209;1210;1211;1212;1213;1214;1215;1216	1517;1518;1519;1520;1521;1522;1523;1524;1525;1526;1527;1528;1529;1530;1531;1532;1533;1534;1535;1536;1537;1538;1539;1540;1541;1542;1543;1544;1545;1546;1547;1548;1549;1550;1551;1552;1553;1554;1555;1556;1557;1558;1559;1560;1561;1562;1563;1564;1565;1566;1567;1568	1525		51
N4bp1	NEDD4-binding protein 1	FLLHLADK	RIASHDDRFLLHLADK	FLLHLADKTGGIIVTN	R	F	K	T	8	0.026556	126.52	0	955.549	Q6A037	Q6A037	705	712	yes	yes	2	1		1	1				1574900000	1195800000	0	269790000	109300000	0	0	0	436	350	477	1310;1311;1312	1668;1669;1670	1668		3
N4bp1	NEDD4-binding protein 1	FRDTLKIPYKLELK	SSVTGVQRFRDTLKIP	IPYKLELKNEPGRADL	R	F	K	N	14	0.0070957	119.87	3	1763.03	Q6A037	Q6A037	594	607	yes	yes	4;5		2						217080000	0	217080000	0	0	0	0	0	452	350	494	1342;1343	1710;1711	1710		2
N4bp1	NEDD4-binding protein 1	FRDTLKIPYKLELKNEPGR	SSVTGVQRFRDTLKIP	ELKNEPGRADLKHIVI	R	F	R	A	19	4e-05	103.73	4	2316.3	Q6A037	Q6A037	594	612	yes	yes	5		1						39611000	0	39611000	0	0	0	0	0	453	350	495	1344	1712	1712		1
N4bp1	NEDD4-binding protein 1	FSQLPFKDSK	TEQSMVERFSQLPFKD	QLPFKDSKHCTSNCKV	R	F	K	H	10	1.11e-06	163.46	1	1195.62	Q6A037	Q6A037	441	450	yes	yes	2		1	1	1				8441200000	0	6571600000	1798100000	71523000	0	0	0	469	350	511	1427;1428;1429	1870;1871;1872	1871		3
N4bp1	NEDD4-binding protein 1	GAQEAVHSAK	ARIWLQLRGAQEAVHS	QEAVHSAKEYIKGICE	R	G	K	E	10	0.016156	119.03	0	996.499	Q6A037	Q6A037	57	66	yes	yes	2							1	11470000	0	0	0	0	0	0	11470000	493	350	537	1459	1902	1902		1
N4bp1	NEDD4-binding protein 1	GICEPELEEK	HSAKEYIKGICEPELE	CEPELEEKECYPKAMH	K	G	K	E	10	0.0053364	131.52	0	1202.55	Q6A037	Q6A037	71	80	yes	yes	2			1	1	1	1		939650000	0	0	373020000	188350000	341450000	36825000	0	530	350	575	1514;1515;1516;1517	1957;1958;1959;1960	1958		4
N4bp1	NEDD4-binding protein 1	GICEPELEEKECYPK	HSAKEYIKGICEPELE	EEKECYPKAMHCIFVG	K	G	K	A	15	9.14e-43	212.7	1	1879.83	Q6A037	Q6A037	71	85	yes	yes	2;3	1	2	1	1	1	1		6027500000	62004000	5649900000	156360000	58037000	92402000	8815500	0	531	350	576	1518;1519;1520;1521;1522;1523;1524	1961;1962;1963;1964;1965;1966;1967	1963		7
N4bp1	NEDD4-binding protein 1	GSAEAVVMAR	DTGLLGIRGSAEAVVM	AEAVVMARSHIQQFVK	R	G	R	S	10	2.91e-10	172.59	0	989.496	Q6A037	Q6A037	122	131	yes	yes	2	1	3		1	1			72253000000	4610100000	62250000000	0	3254900000	2138200000	0	0	563	350	610;611	1568;1569;1570;1571;1572;1573	2011;2012;2013;2014;2015;2016;2017	2011	159	7
N4bp1	NEDD4-binding protein 1	GSAGNEVIDLSD	GELLPDGKGSAGNEVI	NEVIDLSDPASNSTNL	K	G	D	P	12	0.0039365	131.12	0	1175.53	Q6A037	Q6A037	314	325	yes	yes	2		1						297150000	0	297150000	0	0	0	0	0	564	350	612	1574	2018	2018		1
N4bp1	NEDD4-binding protein 1	GSAGNEVIDLSDPASNSTNLSPDGK	GELLPDGKGSAGNEVI	TNLSPDGKDTTEEMEY	K	G	K	D	25	7.23e-217	312.62	0	2444.13	Q6A037	Q6A037	314	338	yes	yes	2;3	1	1	2	2				1429900000	37142000	840640000	474360000	77750000	0	0	0	565	350	613	1575;1576;1577;1578;1579;1580	2019;2020;2021;2022;2023;2024	2020		6
N4bp1	NEDD4-binding protein 1	HIVIDGSNVAITH	EPGRADLKHIVIDGSN	GSNVAITHGLKKFFSC	K	H	H	G	13	2.3e-20	188.48	0	1374.73	Q6A037	Q6A037	617	629	yes	yes	2	1	1						404740000	26683000	378060000	0	0	0	0	0	618	350	667	1668;1669	2114;2115	2114		2
N4bp1	NEDD4-binding protein 1	HIVIDGSNVAITHG	EPGRADLKHIVIDGSN	SNVAITHGLKKFFSCR	K	H	G	L	14	9.78e-16	173.06	0	1431.75	Q6A037	Q6A037	617	630	yes	yes	2		1						68255000	0	68255000	0	0	0	0	0	619	350	668	1670	2116	2116		1
N4bp1	NEDD4-binding protein 1	HIVIDGSNVAITHGL	EPGRADLKHIVIDGSN	NVAITHGLKKFFSCRG	K	H	L	K	15	2.9e-23	184	0	1544.83	Q6A037	Q6A037	617	631	yes	yes	2;3		2						97189000	0	97189000	0	0	0	0	0	620	350	669	1671;1672	2117;2118	2117		2
N4bp1	NEDD4-binding protein 1	HIVIDGSNVAITHGLK	EPGRADLKHIVIDGSN	VAITHGLKKFFSCRGI	K	H	K	K	16	3.1e-36	198.85	0	1672.93	Q6A037	Q6A037	617	632	yes	yes	2;3	2	14	2	1	2	1		56302000000	3953800000	50371000000	1463400000	399710000	83858000	29914000	0	621	350	670	1673;1674;1675;1676;1677;1678;1679;1680;1681;1682;1683;1684;1685;1686;1687;1688;1689;1690;1691;1692;1693;1694	2119;2120;2121;2122;2123;2124;2125;2126;2127;2128;2129;2130;2131;2132;2133;2134;2135;2136;2137;2138;2139;2140;2141;2142;2143;2144;2145;2146	2125		28
N4bp1	NEDD4-binding protein 1	HIVIDGSNVAITHGLKK	EPGRADLKHIVIDGSN	AITHGLKKFFSCRGIA	K	H	K	F	17	2.13e-88	246.79	1	1801.02	Q6A037	Q6A037	617	633	yes	yes	2;3;4	2	5	2	2				6092200000	361390000	4555800000	851390000	323630000	0	0	0	622	350	671	1695;1696;1697;1698;1699;1700;1701;1702;1703;1704;1705	2147;2148;2149;2150;2151;2152;2153;2154;2155;2156;2157;2158	2149		11
N4bp1	NEDD4-binding protein 1	HMDTVFSSSPDVLFVPVN	TPVSELTKHMDTVFSS	DVLFVPVNGLSPDEDA	K	H	N	G	18	4.44e-23	175.15	0	1989.95	Q6A037	Q6A037	249	266	yes	yes	2		3		3				105070000	0	95271000	0	9798100	0	0	0	632	350	681;682	1721;1722;1723;1724;1725;1726	2175;2176;2177;2178;2179;2180	2179	160	6
N4bp1	NEDD4-binding protein 1	HMDTVFSSSPDVLFVPVNG	TPVSELTKHMDTVFSS	VLFVPVNGLSPDEDAL	K	H	G	L	19	2.03e-31	185.27	0	2046.97	Q6A037	Q6A037	249	267	yes	yes	2		2			1			39754000	0	24446000	0	0	15308000	0	0	633	350	683;684	1727;1728;1729	2181;2182;2183	2182	160	3
N4bp1	NEDD4-binding protein 1	HMQPLLNALPSVGTFD	LRKEAFLRHMQPLLNA	LPSVGTFDPGFRSPST	R	H	D	P	16	2.21e-05	134.88	0	1738.87	Q6A037	Q6A037	777	792	yes	yes	2		2						322240000	0	322240000	0	0	0	0	0	636	350	687;688	1732;1733	2186;2187	2187	161	2
N4bp1	NEDD4-binding protein 1	HMQPLLNALPSVGTFDPG	LRKEAFLRHMQPLLNA	SVGTFDPGFRSPSTQV	R	H	G	F	18	5.93e-12	150.39	0	1892.95	Q6A037	Q6A037	777	794	yes	yes	2		1						30406000	0	30406000	0	0	0	0	0	637	350	689	1734	2188	2188		1
N4bp1	NEDD4-binding protein 1	HMQPLLNALPSVGTFDPGFR	LRKEAFLRHMQPLLNA	GTFDPGFRSPSTQVAN	R	H	R	S	20	2.68e-151	286.46	0	2196.11	Q6A037	Q6A037	777	796	yes	yes	2;3;4	3	12	6	4	1	2	1	36769000000	256050000	35565000000	716260000	157690000	31755000	35853000	6454700	638	350	690;691	1735;1736;1737;1738;1739;1740;1741;1742;1743;1744;1745;1746;1747;1748;1749;1750;1751;1752;1753;1754;1755;1756;1757;1758;1759;1760;1761;1762;1763	2189;2190;2191;2192;2193;2194;2195;2196;2197;2198;2199;2200;2201;2202;2203;2204;2205;2206;2207;2208;2209;2210;2211;2212;2213;2214;2215;2216;2217;2218;2219;2220;2221;2222;2223;2224;2225;2226	2210	161	38
N4bp1	NEDD4-binding protein 1	IASHDDRFLLH	ARMVFGERIASHDDRF	HDDRFLLHLADKTGGI	R	I	H	L	11	0.0059533	123.51	1	1322.67	Q6A037	Q6A037	698	708	yes	yes	3		1						137290000	0	137290000	0	0	0	0	0	673	350	729	1822	2285	2285		1
N4bp1	NEDD4-binding protein 1	IASHDDRFLLHLADK	ARMVFGERIASHDDRF	FLLHLADKTGGIIVTN	R	I	K	T	15	6.51e-43	215.15	1	1749.92	Q6A037	Q6A037	698	712	yes	yes	2;3;4;5	1	6	3	3	2	1		32007000000	41833000	30687000000	869950000	221010000	183780000	4209000	0	674	350	730	1823;1824;1825;1826;1827;1828;1829;1830;1831;1832;1833;1834;1835;1836;1837;1838	2286;2287;2288;2289;2290;2291;2292;2293;2294;2295;2296;2297;2298;2299;2300;2301;2302;2303;2304;2305;2306;2307	2294		21
N4bp1	NEDD4-binding protein 1	IDQILAAHPYMK	PDSEQKLKIDQILAAH	LAAHPYMKDLNALSAL	K	I	K	D	12	0.0048118	128.61	0	1398.73	Q6A037	Q6A037	871	882	yes	yes	2;3	2	2	2	2				9915200000	606140000	8971000000	114910000	223120000	0	0	0	678	350	735;736	1844;1845;1846;1847;1848;1849;1850;1851	2313;2314;2315;2316;2317;2318;2319;2320	2318	162	8
N4bp1	NEDD4-binding protein 1	IEALFGVGLAVLGALGAEEPLPAR	LLERSRGRIEALFGVG	AEEPLPARIWLQLRGA	R	I	R	I	24	3.69e-21	141.45	0	2362.33	Q6A037	Q6A037	27	50	yes	yes	3					1		1	67166000	0	0	0	0	64924000	0	2241900	680	350	738	1853;1854	2322;2323	2322		2
N4bp1	NEDD4-binding protein 1	IPYKLELK	QRFRDTLKIPYKLELK	IPYKLELKNEPGRADL	K	I	K	N	8	0.025602	128.12	1	1002.61	Q6A037	Q6A037	600	607	yes	yes	2			1					64542000	0	0	64542000	0	0	0	0	755	350	818	2043	2526	2526		1
N4bp1	NEDD4-binding protein 1	IQTSSSPWLPQQSHF	NSHQPPPRIQTSSSPW	WLPQQSHFTALATLPS	R	I	F	T	15	1.18e-10	164.15	0	1741.84	Q6A037	Q6A037	813	827	yes	yes	2	1	1						373700000	27666000	346030000	0	0	0	0	0	760	350	824	2057;2058	2542;2543	2543		2
N4bp1	NEDD4-binding protein 1	IQTSSSPWLPQQSHFTAL	NSHQPPPRIQTSSSPW	QQSHFTALATLPSMQQ	R	I	L	A	18	2.21e-09	142.35	0	2027.01	Q6A037	Q6A037	813	830	yes	yes	2;3		2						371950000	0	371950000	0	0	0	0	0	761	350	825	2059;2060	2544;2545	2544		2
N4bp1	NEDD4-binding protein 1	IQTSSSPWLPQQSHFTALA	NSHQPPPRIQTSSSPW	QSHFTALATLPSMQQN	R	I	A	T	19	5.52e-08	124.63	0	2098.05	Q6A037	Q6A037	813	831	yes	yes	2		1						36985000	0	36985000	0	0	0	0	0	762	350	826	2061	2546	2546		1
N4bp1	NEDD4-binding protein 1	KAQSHTEQSMVER	LTADSTPKKAQSHTEQ	TEQSMVERFSQLPFKD	K	K	R	F	13	3.54e-150	302.73	1	1529.73	Q6A037	Q6A037	428	440	yes	yes	2;3;4	3	3	2	1			1	38998000000	5009600000	23016000000	10572000000	385550000	0	0	14749000	807	350	873;874	2144;2145;2146;2147;2148;2149;2150;2151;2152;2153	2635;2636;2637;2638;2639;2640;2641;2642;2643;2644	2638	157	10
N4bp1	NEDD4-binding protein 1	KQFSLENVPEGELLPD	DTEERHTKKQFSLENV	PEGELLPDGKGSAGNE	K	K	D	G	16	0.00017916	123.76	1	1813.91	Q6A037	Q6A037	296	311	yes	yes	2		1		1				149260000	0	51036000	0	98227000	0	0	0	857	350	927	2250;2251	2745;2746	2746		2
N4bp1	NEDD4-binding protein 1	KQFSLENVPEGELLPDG	DTEERHTKKQFSLENV	EGELLPDGKGSAGNEV	K	K	G	K	17	0.091064	60.489	1	1870.93	Q6A037	Q6A037	296	312	yes	yes	2				1				8477600	0	0	0	8477600	0	0	0	858	350	928	2252	2747	2747		1
N4bp1	NEDD4-binding protein 1	KQFSLENVPEGELLPDGK	DTEERHTKKQFSLENV	GELLPDGKGSAGNEVI	K	K	K	G	18	4.9e-151	293.67	1	1999.03	Q6A037	Q6A037	296	313	yes	yes	2;3	2	12	4	2	1	2	2	29446000000	720140000	25449000000	2375300000	676500000	148970000	48432000	28174000	859	350	929	2253;2254;2255;2256;2257;2258;2259;2260;2261;2262;2263;2264;2265;2266;2267;2268;2269;2270;2271;2272;2273;2274;2275;2276;2277	2748;2749;2750;2751;2752;2753;2754;2755;2756;2757;2758;2759;2760;2761;2762;2763;2764;2765;2766;2767;2768;2769;2770;2771;2772;2773;2774;2775;2776;2777;2778;2779;2780;2781;2782;2783;2784;2785	2774		35
N4bp1	NEDD4-binding protein 1	LELKNEPGR	DTLKIPYKLELKNEPG	ELKNEPGRADLKHIVI	K	L	R	A	9	0.00013016	157.99	1	1054.58	Q6A037	Q6A037	604	612	yes	yes	2;3		2						271810000	0	271810000	0	0	0	0	0	908	350	980	2395;2396	2917;2918	2917		2
N4bp1	NEDD4-binding protein 1	LFESNENLPSN	SHIQQFVKLFESNENL	SNENLPSNQRESEIKR	K	L	N	Q	11	0.071477	65.695	0	1262.58	Q6A037	Q6A037	140	150	yes	yes	2						1		12607000	0	0	0	0	0	12607000	0	920	350	993	2413	2935	2935		0
N4bp1	NEDD4-binding protein 1	LFESNENLPSNQR	SHIQQFVKLFESNENL	ENLPSNQRESEIKREF	K	L	R	E	13	9.39e-79	255.16	0	1546.74	Q6A037	Q6A037	140	152	yes	yes	2;3	2	5	2	1	1	1	1	47125000000	3011700000	32640000000	6980900000	2775400000	1506300000	197560000	12684000	921	350	994	2414;2415;2416;2417;2418;2419;2420;2421;2422;2423;2424;2425;2426	2936;2937;2938;2939;2940;2941;2942;2943;2944;2945;2946;2947;2948;2949	2946		13
N4bp1	NEDD4-binding protein 1	LGGSSDHIDS	LPSVTEARLGGSSDHI	GSSDHIDSSVTGVQRF	R	L	S	S	10	0.025435	114.89	0	986.431	Q6A037	Q6A037	577	586	yes	yes	2		1						34724000	0	34724000	0	0	0	0	0	947	350	1020	2531	3102	3102		1
N4bp1	NEDD4-binding protein 1	LGGSSDHIDSSVTG	LPSVTEARLGGSSDHI	HIDSSVTGVQRFRDTL	R	L	G	V	14	0.011079	100.04	0	1330.6	Q6A037	Q6A037	577	590	yes	yes	2		1						172100000	0	172100000	0	0	0	0	0	948	350	1021	2532	3103	3103		1
N4bp1	NEDD4-binding protein 1	LGGSSDHIDSSVTGVQR	LPSVTEARLGGSSDHI	SSVTGVQRFRDTLKIP	R	L	R	F	17	3.59e-187	314.57	0	1713.83	Q6A037	Q6A037	577	593	yes	yes	2;3	2	6	2	2	2	1	2	64402000000	1003100000	59686000000	2324000000	1077300000	254080000	39229000	17873000	949	350	1022	2533;2534;2535;2536;2537;2538;2539;2540;2541;2542;2543;2544;2545;2546;2547;2548;2549	3104;3105;3106;3107;3108;3109;3110;3111;3112;3113;3114;3115;3116;3117;3118;3119;3120;3121	3114		17
N4bp1	NEDD4-binding protein 1	LKIDQILAAHPY	IFPDSEQKLKIDQILA	QILAAHPYMKDLNALS	K	L	Y	M	12	5.96e-20	193.22	1	1380.78	Q6A037	Q6A037	869	880	yes	yes	2		1						1879000000	0	1879000000	0	0	0	0	0	985	350	1061	2601	3173	3173		1
N4bp1	NEDD4-binding protein 1	LKIDQILAAHPYMK	IFPDSEQKLKIDQILA	LAAHPYMKDLNALSAL	K	L	K	D	14	1e-31	197.01	1	1639.91	Q6A037	Q6A037	869	882	yes	yes	2;3;4	3	4	1	3	1	1		28268000000	818510000	27047000000	164310000	188700000	44813000	4602100	0	986	350	1062;1063	2602;2603;2604;2605;2606;2607;2608;2609;2610;2611;2612;2613;2614	3174;3175;3176;3177;3178;3179;3180;3181;3182;3183;3184;3185;3186;3187;3188	3183	162	15
N4bp1	NEDD4-binding protein 1	LLQYTFVGDIFMVPDDPLGR	WREIITKRLLQYTFVG	VPDDPLGRNGPRLEEF	R	L	R	N	20	2.17e-08	120.9	0	2295.16	Q6A037	Q6A037	741	760	yes	yes	3		1						10747000	0	10747000	0	0	0	0	0	1025	350	1104	2693	3269	3269	163	1
N4bp1	NEDD4-binding protein 1	LQEDRDFPPCTVYPDASQSR	EIEKENKRLQEDRDFP	YPDASQSRNAGVGSTT	R	L	R	N	20	3.93e-173	301.27	1	2380.08	Q6A037	Q6A037	390	409	yes	yes	2;3	1	2	1					2281900000	61685000	2075600000	144560000	0	0	0	0	1054	350	1137	2747;2748;2749;2750	3325;3326;3327;3328;3329;3330;3331;3332;3333;3334;3335;3336;3337;3338;3339;3340;3341;3342;3343;3344;3345;3346	3339		22
N4bp1	NEDD4-binding protein 1	NAGVGSTTNELTADSTPK	YPDASQSRNAGVGSTT	LTADSTPKKAQSHTEQ	R	N	K	K	18	1.07e-130	278.85	0	1761.84	Q6A037	Q6A037	410	427	yes	yes	2;3	1	5	2	1	1	1		56633000000	4753100000	42435000000	9000600000	397240000	34005000	12957000	0	1166	350	1269	2980;2981;2982;2983;2984;2985;2986;2987;2988;2989;2990	3582;3583;3584;3585;3586;3587;3588;3589;3590;3591;3592;3593	3585		12
N4bp1	NEDD4-binding protein 1	NAGVGSTTNELTADSTPKK	YPDASQSRNAGVGSTT	TADSTPKKAQSHTEQS	R	N	K	A	19	7.96e-196	310.45	1	1889.93	Q6A037	Q6A037	410	428	yes	yes	2;3	1	4	2					12163000000	373580000	10558000000	1231600000	0	0	0	0	1167	350	1270	2991;2992;2993;2994;2995;2996;2997	3594;3595;3596;3597;3598;3599;3600	3597		7
N4bp1	NEDD4-binding protein 1	NITVFVPQWR	YFWKLGNRNITVFVPQ	TVFVPQWRTRRDPNIT	R	N	R	T	10	0.00021876	150.18	0	1258.68	Q6A037	Q6A037	654	663	yes	yes	2;3		2						5318100000	0	5318100000	0	0	0	0	0	1194	350	1298	3043;3044	3648;3649	3648		2
N4bp1	NEDD4-binding protein 1	NPAFPENGFQQQTEPLLPNNTK	GASGHQQRNPAFPENG	PLLPNNTKPACEKRSG	R	N	K	P	22	1.21e-60	173.36	0	2483.21	Q6A037	Q6A037	516	537	yes	yes	2		1						0	0	0	0	0	0	0	0	1225	350	1336	3130	3735	3735		1
N4bp1	NEDD4-binding protein 1	PNYPPLSPPLPLPQLLPSVTEAR	SCSSPQPKPNYPPLSP	LPSVTEARLGGSSDHI	K	P	R	L	23	7.36e-104	254.34	0	2495.38	Q6A037	Q6A037	554	576	yes	yes	2;3;4	2	4	2	1			1	9863500000	214700000	9366900000	262260000	17422000	0	0	2241300	1274	350	1390	3273;3274;3275;3276;3277;3278;3279;3280;3281;3282	3919;3920;3921;3922;3923;3924;3925;3926;3927;3928	3919		10
N4bp1	NEDD4-binding protein 1	QFSLENVPEGELLPDGK	TEERHTKKQFSLENVP	GELLPDGKGSAGNEVI	K	Q	K	G	17	1.51e-60	225.13	0	1870.93	Q6A037	Q6A037	297	313	yes	yes	2;3	2	9	4	1		1		3691000000	440920000	2030400000	897940000	304940000	0	16741000	0	1296	350	1414	3317;3318;3319;3320;3321;3322;3323;3324;3325;3326;3327;3328;3329;3330;3331;3332;3333	3964;3965;3966;3967;3968;3969;3970;3971;3972;3973;3974;3975;3976;3977;3978;3979;3980;3981;3982;3983;3984;3985;3986	3964		23
N4bp1	NEDD4-binding protein 1	QFVEAHADSYTMDLL	SEIKREFRQFVEAHAD	DSYTMDLLILPTSLKK	R	Q	L	I	15	3.36e-16	174.46	0	1738.79	Q6A037	Q6A037	162	176	yes	yes	2		1						16446000	0	16446000	0	0	0	0	0	1298	350	1416	3335	3988	3988		1
N4bp1	NEDD4-binding protein 1	QFVEAHADSYTMDLLILPTSLK	SEIKREFRQFVEAHAD	LILPTSLKKELLSLTQ	R	Q	K	K	22	0	396.8	0	2491.27	Q6A037	Q6A037	162	183	yes	yes	2;3;4		3	2	2	3	1	1	2484200000	0	1452500000	27019000	65026000	923430000	11522000	4752200	1299	350	1417;1418	3336;3337;3338;3339;3340;3341;3342;3343;3344;3345;3346;3347	3989;3990;3991;3992;3993;3994;3995;3996;3997;3998;3999;4000;4001	4000	164	13
N4bp1	NEDD4-binding protein 1	QFVEAHADSYTMDLLILPTSLKK	SEIKREFRQFVEAHAD	ILPTSLKKELLSLTQG	R	Q	K	E	23	6.48e-121	262.78	1	2619.36	Q6A037	Q6A037	162	184	yes	yes	3;4		5	4	3	3			5624900000	0	4731100000	465860000	128150000	299830000	0	0	1300	350	1419;1420	3348;3349;3350;3351;3352;3353;3354;3355;3356;3357;3358;3359;3360;3361;3362	4002;4003;4004;4005;4006;4007;4008;4009;4010;4011;4012;4013;4014;4015;4016;4017	4012	164	15
N4bp1	NEDD4-binding protein 1	QNSSCTVDLETD	KQEIWGSKQNSSCTVD	CTVDLETDGHSASAAS	K	Q	D	G	12	0.013708	107.34	0	1367.55	Q6A037	Q6A037	477	488	yes	yes	2			1					60030000	0	0	60030000	0	0	0	0	1334	350	1458	3440	4100	4100		1
N4bp1	NEDD4-binding protein 1	QNSSCTVDLETDGHSASAASASPK	KQEIWGSKQNSSCTVD	SAASASPKDISFVSRG	K	Q	K	D	24	5.46e-56	204.65	0	2419.06	Q6A037	Q6A037	477	500	yes	yes	3		1	1					1546400000	0	1378200000	168200000	0	0	0	0	1335	350	1459	3441;3442	4101;4102	4102		2
N4bp1	NEDD4-binding protein 1	RLQEDRDFPPCTVYPDASQSR	EEIEKENKRLQEDRDF	YPDASQSRNAGVGSTT	K	R	R	N	21	1.13e-102	251.02	2	2536.18	Q6A037	Q6A037	389	409	yes	yes	3;4		2						238270000	0	238270000	0	0	0	0	0	1379	350	1504	3506;3507	4166;4167;4168;4169;4170;4171;4172	4171		7
N4bp1	NEDD4-binding protein 1	SHIQQFVK	AEAVVMARSHIQQFVK	SHIQQFVKLFESNENL	R	S	K	L	8	1.19e-40	209.87	0	985.535	Q6A037	Q6A037	132	139	yes	yes	2;3	1	1	2	1	1	2	1	50583000000	3807300000	34415000000	7458800000	4180300000	0	709360000	12458000	1425	350	1553	3610;3611;3612;3613;3614;3615;3616;3617;3618	4284;4285;4286;4287;4288;4289;4290;4291;4292;4293;4294	4291		11
N4bp1	NEDD4-binding protein 1	SHIQQFVKLFESNENLPSNQR	AEAVVMARSHIQQFVK	ENLPSNQRESEIKREF	R	S	R	E	21	6.68e-13	126.51	1	2514.26	Q6A037	Q6A037	132	152	yes	yes	3		1						25702000	0	25702000	0	0	0	0	0	1426	350	1554	3619	4295	4295		1
N4bp1	NEDD4-binding protein 1	SPSTQVANNSHQPPPR	GTFDPGFRSPSTQVAN	NSHQPPPRIQTSSSPW	R	S	R	I	16	0	383.36	0	1715.83	Q6A037	Q6A037	797	812	yes	yes	2;3;4	1	3	1	1				13000000000	298530000	12581000000	67220000	52698000	0	0	0	1467	350	1595	3727;3728;3729;3730;3731;3732	4417;4418;4419;4420;4421;4422;4423	4420		7
N4bp1	NEDD4-binding protein 1	SSAETSELR	NPPLPAQRSSAETSEL	SAETSELREALLKIFP	R	S	R	E	9	8.39e-09	179.51	0	978.462	Q6A037	Q6A037	847	855	yes	yes	2		1		1				15413000000	0	14934000000	0	479860000	0	0	0	1480	350	1608	3770;3771	4462;4463	4462		2
N4bp1	NEDD4-binding protein 1	SSAETSELREALLK	NPPLPAQRSSAETSEL	ELREALLKIFPDSEQK	R	S	K	I	14	1.42e-82	253.84	1	1532.8	Q6A037	Q6A037	847	860	yes	yes	2;3		2						2032200000	0	2032200000	0	0	0	0	0	1481	350	1609	3772;3773	4464;4465	4465		2
N4bp1	NEDD4-binding protein 1	TGGIIVTNDNFR	FLLHLADKTGGIIVTN	IVTNDNFREFVTESVS	K	T	R	E	12	2.02e-19	186.46	0	1305.67	Q6A037	Q6A037	713	724	yes	yes	2	1	3					1	43552000000	4557400000	38988000000	0	0	0	0	6602500	1552	350	1689	3945;3946;3947;3948;3949	4644;4645;4646;4647;4648;4649;4650	4645		7
N4bp1	NEDD4-binding protein 1	TMGYSQEIVEK	NILVNFFKTMGYSQEI	YSQEIVEKVIREYGPS	K	T	K	V	11	0.00020018	147.72	0	1283.61	Q6A037	Q6A037	355	365	yes	yes	2	1	4	2	2			1	52848000000	1027800000	39158000000	11594000000	1068300000	0	0	0	1597	350	1738;1739	4043;4044;4045;4046;4047;4048;4049;4050;4051;4052	4746;4747;4748;4749;4750;4751;4752;4753;4754;4755;4756;4757;4758	4756	165	13
N4bp1	NEDD4-binding protein 1	TPVSELTK	EDSRNKARTPVSELTK	TPVSELTKHMDTVFSS	R	T	K	H	8	0.0061129	151.97	0	873.481	Q6A037	Q6A037	241	248	yes	yes	2		1			1			52594000000	0	52269000000	0	0	324850000	0	0	1613	350	1756	4086;4087	4792;4793;4794	4792		3
N4bp1	NEDD4-binding protein 1	TVPVGQKQEIWGSK	NCKVNSFRTVPVGQKQ	KQEIWGSKQNSSCTVD	R	T	K	Q	14	0.0067482	121.24	1	1555.84	Q6A037	Q6A037	463	476	yes	yes	3		1						132420000	0	132420000	0	0	0	0	0	1644	350	1788	4136	4843	4843		1
N4bp1	NEDD4-binding protein 1	VVLDEFTAPAEK	________________	EFTAPAEKAALLERSR	R	V	K	A	12	2.79e-05	142.97	0	1317.68	Q6A037	Q6A037	5	16	yes	yes	2;3	1	8	3	1	1	1		71478000000	6202000000	43038000000	11609000000	5064700000	4507800000	1056400000	0	1800	350	1956	4473;4474;4475;4476;4477;4478;4479;4480;4481;4482;4483;4484;4485;4486;4487	5198;5199;5200;5201;5202;5203;5204;5205;5206;5207;5208;5209;5210;5211;5212;5213	5205		16
N4bp1	NEDD4-binding protein 1	VVLDEFTAPAEKAALLER	________________	EKAALLERSRGRIEAL	R	V	R	S	18	5.38e-09	137.45	1	1971.07	Q6A037	Q6A037	5	22	yes	yes	3		1						85294000	0	85294000	0	0	0	0	0	1801	350	1957	4488	5214	5214		1

### Sheet: 6095 N4BP1-FLAG IP
Gene names	Protein names	Sequence	N-term cleavage window	C-term cleavage window	Amino acid before	First amino acid	Last amino acid	Amino acid after	Length	PEP	Score	Missed cleavages	Mass	Proteins	Leading razor protein	Start position	End position	Unique (Groups)	Unique (Proteins)	Charges	Gel slice 1	Gel slice 2	Gel slice 3	Gel slice 4	Gel slice 5	Gel slice 6	Gel slice 7	Intensity	Intensity slice 1	Intensity slice 2	Intensity slice 3	Intensity slice 4	Intensity slice 5	Intensity slice 6	Intensity slice 7	id	Protein group IDs	Mod. peptide IDs	Evidence IDs	MS/MS IDs	Best MS/MS	Oxidation (M) site IDs	MS/MS Count
N4bp1	NEDD4-binding protein 1	AARVVLDEFTAPAEK	________________	EFTAPAEKAALLERSR	M	A	K	A	15	0.016389	87.388	1	1615.86	Q6A037	Q6A037	2	16	yes	yes	2		1						5067100	0	5067100	0	0	0	0	0	7	355	7	12	13	13		1
N4bp1	NEDD4-binding protein 1	AGNEVIDLSDPASNSTNLSPDGK	LLPDGKGSAGNEVIDL	TNLSPDGKDTTEEMEY	S	A	K	D	23	2.28e-08	98.3	0	2300.08	Q6A037	Q6A037	316	338	yes	yes	2			1					3805000	0	0	3805000	0	0	0	0	43	355	47	81	85	85		1
N4bp1	NEDD4-binding protein 1	AGVGSTTNELTADSTPK	PDASQSRNAGVGSTTN	LTADSTPKKAQSHTEQ	N	A	K	K	17	2.22e-36	266.44	0	1647.8	Q6A037	Q6A037	411	427	yes	yes	2		1						210320000	0	210320000	0	0	0	0	0	46	355	50	84	88	88		1
N4bp1	NEDD4-binding protein 1	ALPSVGTFDPGFR	RHMQPLLNALPSVGTF	GTFDPGFRSPSTQVAN	N	A	R	S	13	0.051394	86.772	0	1362.69	Q6A037	Q6A037	784	796	yes	yes	2		1						209160000	0	209160000	0	0	0	0	0	78	355	87	139	143	143		1
N4bp1	NEDD4-binding protein 1	AMHCIFVGAQSLFLK	EEKECYPKAMHCIFVG	GAQSLFLKSLIQDTCA	K	A	K	S	15	7.66e-05	143.93	0	1720.88	Q6A037	Q6A037	86	100	yes	yes	2		1						13447000	0	13447000	0	0	0	0	0	86	355	98	156	161	161	165	1
N4bp1	NEDD4-binding protein 1	AQSHTEQSMVER	TADSTPKKAQSHTEQS	TEQSMVERFSQLPFKD	K	A	R	F	12	3.13e-19	237.41	0	1401.63	Q6A037	Q6A037	429	440	yes	yes	2;3	2	4	1	1				11759000000	746320000	10790000000	204530000	18566000	0	0	0	104	355	120;121	205;206;207;208;209;210;211;212	227;228;229;230;231;232;233;234	227	166	8
N4bp1	NEDD4-binding protein 1	ARTPVSELTK	VQEDSRNKARTPVSEL	TPVSELTKHMDTVFSS	K	A	K	H	10	0.010692	143	1	1100.62	Q6A037	Q6A037	239	248	yes	yes	2		1						298360000	0	298360000	0	0	0	0	0	109	355	126	220	243	243		1
N4bp1	NEDD4-binding protein 1	ATLPSMQQNPPLPAQR	QQSHFTALATLPSMQQ	NPPLPAQRSSAETSEL	L	A	R	S	16	0.0088213	91.076	0	1747.9	Q6A037	Q6A037	831	846	yes	yes	2		1						14341000	0	14341000	0	0	0	0	0	140	355	158	267	292	292		1
N4bp1	NEDD4-binding protein 1	DEVVVQEDSR	ATGPSSARDEVVVQED	VVVQEDSRNKARTPVS	R	D	R	N	10	0.0064082	155.06	0	1174.55	Q6A037	Q6A037	227	236	yes	yes	2	1	2	1	1		1		13249000000	965650000	12062000000	168160000	44828000	0	8016100	0	186	355	208	353;354;355;356;357;358	385;386;387;388;389;390;391;392	385		7
N4bp1	NEDD4-binding protein 1	DFPPCTVYPDASQSR	NKRLQEDRDFPPCTVY	YPDASQSRNAGVGSTT	R	D	R	N	15	0.0030683	106.3	0	1738.76	Q6A037	Q6A037	395	409	yes	yes	2		1						17089000	0	17089000	0	0	0	0	0	188	355	210	360	394	394		1
N4bp1	NEDD4-binding protein 1	DLNALSALVLD	LAAHPYMKDLNALSAL	ALSALVLD________	K	D	D	-	11	0.069931	94.767	0	1142.62	Q6A037	Q6A037	883	893	yes	yes	2	1							41282000	41282000	0	0	0	0	0	0	222	355	248	408	445	445		0
N4bp1;Gnaq	NEDD4-binding protein 1;Guanine nucleotide-binding protein G(q) subunit alpha	DTLKIPYK	VTGVQRFRDTLKIPYK	DTLKIPYKLELKNEPG	R	D	K	L	8	0.037053	151.44	1	976.559	Q6A037;Q3UHH5;P21279	Q6A037	596	603	yes	no	2		1						73163000	0	73163000	0	0	0	0	0	248	355	278	865	1111	1111		1
N4bp1	NEDD4-binding protein 1	EFVTESVSWR	IVTNDNFREFVTESVS	VTESVSWREIITKRLL	R	E	R	E	10	0.0020435	164.97	0	1238.59	Q6A037	Q6A037	725	734	yes	yes	2	1	2	1	1			1	6885300000	311250000	5350100000	91176000	1131000000	0	0	1808200	292	355	326	946;947;948;949;950;951	1200;1201;1202;1203;1204;1205;1206	1201		7
N4bp1	NEDD4-binding protein 1	EVVVQEDSR	TGPSSARDEVVVQEDS	VVVQEDSRNKARTPVS	D	E	R	N	9	0.036771	131.5	0	1059.52	Q6A037	Q6A037	228	236	yes	yes	2		1						19287000	0	19287000	0	0	0	0	0	372	355	412	1073	1329	1329		1
N4bp1	NEDD4-binding protein 1	EYGPSTEPLLLLEEIEK	EIVEKVIREYGPSTEP	LLLEEIEKENKRLQED	R	E	K	E	17	7.86e-05	167.41	0	1959.01	Q6A037	Q6A037	369	385	yes	yes	2		1	1					310680000	0	271010000	39665000	0	0	0	0	375	355	416	1078;1079	1334;1335	1335		2
N4bp1	NEDD4-binding protein 1	EYGPSTEPLLLLEEIEKENK	EIVEKVIREYGPSTEP	EEIEKENKRLQEDRDF	R	E	K	R	20	2.08e-09	213.69	1	2330.19	Q6A037	Q6A037	369	388	yes	yes	2;3	1	2	1					133670000	45576000	80317000	7773900	0	0	0	0	376	355	417	1080;1081;1082;1083	1336;1337;1338;1339;1340	1336		5
N4bp1	NEDD4-binding protein 1	EYGPSTEPLLLLEEIEKENKR	EIVEKVIREYGPSTEP	EIEKENKRLQEDRDFP	R	E	R	L	21	1.27e-08	194.92	2	2486.29	Q6A037	Q6A037	369	389	yes	yes	3;4	2	3	2	2	1	2	1	443970000	67181000	294360000	39108000	17360000	17232000	4874700	3856000	377	355	418	1084;1085;1086;1087;1088;1089;1090;1091;1092;1093;1094;1095;1096	1341;1342;1343;1344;1345;1346;1347;1348;1349;1350;1351;1352;1353;1354;1355	1345		15
N4bp1	NEDD4-binding protein 1	FLLHLADK	RIASHDDRFLLHLADK	FLLHLADKTGGIIVTN	R	F	K	T	8	0.034836	115.49	0	955.549	Q6A037	Q6A037	705	712	yes	yes	2				1				0	0	0	0	0	0	0	0	422	355	467	1182	1446	1446		1
N4bp1	NEDD4-binding protein 1	FSQLPFKDSK	TEQSMVERFSQLPFKD	QLPFKDSKHCTSNCKV	R	F	K	H	10	0.0049362	158.08	1	1195.62	Q6A037	Q6A037	441	450	yes	yes	2		1	1	1				2360700000	0	2104600000	207430000	48648000	0	0	0	450	355	497	1306;1307;1308	1645;1646;1647	1645		3
N4bp1	NEDD4-binding protein 1	GAQEAVHSAK	ARIWLQLRGAQEAVHS	QEAVHSAKEYIKGICE	R	G	K	E	10	0.0062734	155.33	0	996.499	Q6A037	Q6A037	57	66	yes	yes	2		1						225680000	0	225680000	0	0	0	0	0	470	355	518	1337	1676	1676		1
N4bp1	NEDD4-binding protein 1	GICEPELEEK	HSAKEYIKGICEPELE	CEPELEEKECYPKAMH	K	G	K	E	10	0.053027	110.53	0	1202.55	Q6A037	Q6A037	71	80	yes	yes	2		1						353790000	0	353790000	0	0	0	0	0	512	355	561	1407	1747	1747		1
N4bp1	NEDD4-binding protein 1	GIIVTNDNFR	LHLADKTGGIIVTNDN	IVTNDNFREFVTESVS	G	G	R	E	10	0.0073885	153.05	0	1147.6	Q6A037	Q6A037	715	724	yes	yes	2		1						51964000	0	51964000	0	0	0	0	0	514	355	563	1409	1749	1749		1
N4bp1	NEDD4-binding protein 1	GSAEAVVMAR	DTGLLGIRGSAEAVVM	AEAVVMARSHIQQFVK	R	G	R	S	10	0.0049781	157.99	0	989.496	Q6A037	Q6A037	122	131	yes	yes	2	1		1					1150000000	1028000000	0	121970000	0	0	0	0	538	355	588	1443;1444	1784;1785	1784		2
N4bp1	NEDD4-binding protein 1	GSAGNEVIDLSDPASNSTNLSPDGK	GELLPDGKGSAGNEVI	TNLSPDGKDTTEEMEY	K	G	K	D	25	1.58e-128	327	0	2444.13	Q6A037	Q6A037	314	338	yes	yes	2;3	2	1	2					1823100000	147890000	1650600000	24589000	0	0	0	0	539	355	589	1445;1446;1447;1448;1449	1786;1787;1788;1789;1790	1788		5
N4bp1	NEDD4-binding protein 1	GSSDHIDSSVTGVQR	SVTEARLGGSSDHIDS	SSVTGVQRFRDTLKIP	G	G	R	F	15	0.0024509	120.29	0	1543.72	Q6A037	Q6A037	579	593	yes	yes	3		1						113360000	0	113360000	0	0	0	0	0	549	355	599	1464	1805	1805		1
N4bp1	NEDD4-binding protein 1	GVGSTTNELTADSTPK	DASQSRNAGVGSTTNE	LTADSTPKKAQSHTEQ	A	G	K	K	16	8.54e-05	95.751	0	1576.76	Q6A037	Q6A037	412	427	yes	yes	2		1						43034000	0	43034000	0	0	0	0	0	561	355	611	1482	1823	1823		0
N4bp1	NEDD4-binding protein 1	HIVIDGSNVAITHGLK	EPGRADLKHIVIDGSN	VAITHGLKKFFSCRGI	K	H	K	K	16	5.09e-18	219.97	0	1672.93	Q6A037	Q6A037	617	632	yes	yes	2;3;4	2	11	2	3	2	1	1	18257000000	1034200000	11675000000	238210000	5247000000	47357000	10547000	4549800	592	355	644	1530;1531;1532;1533;1534;1535;1536;1537;1538;1539;1540;1541;1542;1543;1544;1545;1546;1547;1548;1549;1550;1551	1873;1874;1875;1876;1877;1878;1879;1880;1881;1882;1883;1884;1885;1886;1887;1888;1889;1890;1891;1892;1893;1894;1895;1896;1897;1898;1899;1900	1897		27
N4bp1	NEDD4-binding protein 1	HIVIDGSNVAITHGLKK	EPGRADLKHIVIDGSN	AITHGLKKFFSCRGIA	K	H	K	F	17	4.88e-12	226.79	1	1801.02	Q6A037	Q6A037	617	633	yes	yes	2;3;4;5	2	4	1	3	1	1		12169000000	246220000	8821700000	54407000	2944700000	102050000	0	0	593	355	645	1552;1553;1554;1555;1556;1557;1558;1559;1560;1561;1562;1563	1901;1902;1903;1904;1905;1906;1907;1908;1909;1910;1911;1912	1909		12
N4bp1	NEDD4-binding protein 1	HMQPLLNALPSVGTFDPGFR	LRKEAFLRHMQPLLNA	GTFDPGFRSPSTQVAN	R	H	R	S	20	8.43e-10	173.21	0	2196.11	Q6A037	Q6A037	777	796	yes	yes	2;3	3	4	2	4	4	2	2	2479600000	203800000	1360900000	45524000	528870000	328220000	8738700	3470200	604	355	657;658	1581;1582;1583;1584;1585;1586;1587;1588;1589;1590;1591;1592;1593;1594;1595;1596;1597;1598;1599;1600;1601	1930;1931;1932;1933;1934;1935;1936;1937;1938;1939;1940;1941;1942;1943;1944;1945;1946;1947;1948;1949;1950;1951;1952;1953;1954;1955;1956;1957	1930	167	28
N4bp1	NEDD4-binding protein 1	IASHDDRFLLHLADK	ARMVFGERIASHDDRF	FLLHLADKTGGIIVTN	R	I	K	T	15	3.35e-05	202.34	1	1749.92	Q6A037	Q6A037	698	712	yes	yes	2;3;4;5	1	10	2	4	3			5053700000	35504000	3086300000	25939000	1697600000	208410000	0	0	632	355	687	1648;1649;1650;1651;1652;1653;1654;1655;1656;1657;1658;1659;1660;1661;1662;1663;1664;1665;1666;1667	2005;2006;2007;2008;2009;2010;2011;2012;2013;2014;2015;2016;2017;2018;2019;2020;2021;2022;2023;2024;2025;2026;2027;2028;2029;2030	2027		22
N4bp1	NEDD4-binding protein 1	IDQILAAHPYMK	PDSEQKLKIDQILAAH	LAAHPYMKDLNALSAL	K	I	K	D	12	0.0055831	138.02	0	1398.73	Q6A037	Q6A037	871	882	yes	yes	2	2	2	2	2	2			3558900000	212050000	2150900000	136540000	994040000	65296000	0	0	638	355	694;695	1678;1679;1680;1681;1682;1683;1684;1685;1686;1687	2047;2048;2049;2050;2051;2052;2053;2054;2055;2056	2055	168	10
N4bp1	NEDD4-binding protein 1	KAQSHTEQSMVER	LTADSTPKKAQSHTEQ	TEQSMVERFSQLPFKD	K	K	R	F	13	3.25e-29	223.7	1	1529.73	Q6A037	Q6A037	428	440	yes	yes	2;3	3	4	1	1		1		29832000000	95490000	28342000000	1201100000	181630000	0	12439000	0	748	355	817;818	1890;1891;1892;1893;1894;1895;1896;1897;1898;1899	2278;2279;2280;2281;2282;2283;2284;2285;2286;2287	2279	166	10
N4bp1	NEDD4-binding protein 1	KHIVIDGSNVAITHGLK	NEPGRADLKHIVIDGS	VAITHGLKKFFSCRGI	L	K	K	K	17	0.00070513	103.75	1	1801.02	Q6A037	Q6A037	616	632	yes	yes	4		1						125180000	0	125180000	0	0	0	0	0	775	355	846	1932	2320	2320		1
N4bp1	NEDD4-binding protein 1	KQFSLENVPEGELLPDGK	DTEERHTKKQFSLENV	GELLPDGKGSAGNEVI	K	K	K	G	18	3.59e-64	292.65	1	1999.03	Q6A037	Q6A037	296	313	yes	yes	2;3	2	10	2	2		1		5062900000	354500000	4416200000	192650000	89973000	0	9617200	0	802	355	874	1967;1968;1969;1970;1971;1972;1973;1974;1975;1976;1977;1978;1979;1980;1981;1982;1983	2355;2356;2357;2358;2359;2360;2361;2362;2363;2364;2365;2366;2367;2368;2369;2370;2371;2372;2373;2374;2375	2360		21
N4bp1	NEDD4-binding protein 1	LFESNENLPSNQR	SHIQQFVKLFESNENL	ENLPSNQRESEIKREF	K	L	R	E	13	8.09e-18	220.69	0	1546.74	Q6A037	Q6A037	140	152	yes	yes	1;2;3	1	4	1	1	1	1	1	10627000000	968130000	9461700000	126300000	39244000	16191000	8456500	6499600	853	355	929	2072;2073;2074;2075;2076;2077;2078;2079;2080;2081	2465;2466;2467;2468;2469;2470;2471;2472;2473;2474;2475	2470		10
N4bp1	NEDD4-binding protein 1	LGGSSDHIDSSVTGVQR	LPSVTEARLGGSSDHI	SSVTGVQRFRDTLKIP	R	L	R	F	17	7.38e-179	363.11	0	1713.83	Q6A037	Q6A037	577	593	yes	yes	2;3	1	4	2	3	2	2	2	48946000000	855910000	33794000000	2031200000	11288000000	899490000	64768000	12436000	870	355	947	2176;2177;2178;2179;2180;2181;2182;2183;2184;2185;2186;2187;2188;2189;2190;2191	2617;2618;2619;2620;2621;2622;2623;2624;2625;2626;2627;2628;2629;2630;2631;2632;2633	2617		17
N4bp1	NEDD4-binding protein 1	LKIDQILAAHPYMK	IFPDSEQKLKIDQILA	LAAHPYMKDLNALSAL	K	L	K	D	14	8.03e-05	192.32	1	1639.91	Q6A037	Q6A037	869	882	yes	yes	2;3;4	2	5	2	5	1			9892900000	234040000	7124600000	36289000	2290300000	207650000	0	0	902	355	982;983	2244;2245;2246;2247;2248;2249;2250;2251;2252;2253;2254;2255;2256;2257;2258	2686;2687;2688;2689;2690;2691;2692;2693;2694;2695;2696;2697;2698;2699;2700;2701;2702	2702	168	17
N4bp1	NEDD4-binding protein 1	LLLEEIEKENKR	YGPSTEPLLLLEEIEK	EIEKENKRLQEDRDFP	L	L	R	L	12	0.13092	60.157	2	1512.85	Q6A037	Q6A037	378	389	yes	yes	3		1						8422100	0	8422100	0	0	0	0	0	929	355	1010	2310	2754	2754		0
N4bp1	NEDD4-binding protein 1	LNALPSVGTFDPGFR	FLRHMQPLLNALPSVG	GTFDPGFRSPSTQVAN	L	L	R	S	15	0.012325	90.707	0	1589.82	Q6A037	Q6A037	782	796	yes	yes	2		1		1				197030000	0	164990000	0	32037000	0	0	0	943	355	1028	2352;2353	2798;2799	2798		2
N4bp1	NEDD4-binding protein 1	LQEDRDFPPCTVYPDASQSR	EIEKENKRLQEDRDFP	YPDASQSRNAGVGSTT	R	L	R	N	20	3.14e-09	145.55	1	2380.08	Q6A037	Q6A037	390	409	yes	yes	2;3		3	1					326710000	0	318420000	8292000	0	0	0	0	966	355	1053	2388;2389;2390;2391	2834;2835;2836;2837;2838;2839;2840;2841;2842;2843	2840		9
N4bp1	NEDD4-binding protein 1	NAGVGSTTNELTADSTPK	YPDASQSRNAGVGSTT	LTADSTPKKAQSHTEQ	R	N	K	K	18	1.21e-27	248.13	0	1761.84	Q6A037	Q6A037	410	427	yes	yes	2;3	1	4	1	1	1	1	1	19929000000	1169800000	17873000000	765220000	87112000	25335000	5129900	2938100	1069	355	1179	2566;2567;2568;2569;2570;2571;2572;2573;2574;2575	3020;3021;3022;3023;3024;3025;3026;3027;3028;3029;3030	3026		11
N4bp1	NEDD4-binding protein 1	NAGVGSTTNELTADSTPKK	YPDASQSRNAGVGSTT	TADSTPKKAQSHTEQS	R	N	K	A	19	1.01e-63	285.34	1	1889.93	Q6A037	Q6A037	410	428	yes	yes	2;3		2						2631700000	0	2631700000	0	0	0	0	0	1070	355	1180	2576;2577	3031;3032	3032		2
N4bp1	NEDD4-binding protein 1	NITVFVPQWR	YFWKLGNRNITVFVPQ	TVFVPQWRTRRDPNIT	R	N	R	T	10	5.83e-06	154.85	0	1258.68	Q6A037	Q6A037	654	663	yes	yes	2;3	1	2		2	1			2033200000	243420000	36523000	0	1539700000	213500000	0	0	1085	355	1196	2599;2600;2601;2602;2603;2604	3055;3056;3057;3058;3059;3060	3057		6
N4bp1	NEDD4-binding protein 1	NPAFPENGFQQQTEPLLPNNTK	GASGHQQRNPAFPENG	PLLPNNTKPACEKRSG	R	N	K	P	22	5e-16	219.35	0	2483.21	Q6A037	Q6A037	516	537	yes	yes	2;3		2						50260000	0	50260000	0	0	0	0	0	1111	355	1227	2668;2669	3125;3126	3125		2
N4bp1	NEDD4-binding protein 1	PASNSTNLSPDGK	NEVIDLSDPASNSTNL	TNLSPDGKDTTEEMEY	D	P	K	D	13	3.74e-59	285.58	0	1286.61	Q6A037	Q6A037	326	338	yes	yes	2		1						171060000	0	171060000	0	0	0	0	0	1152	355	1274	2759	3245	3245		1
N4bp1	NEDD4-binding protein 1	PNYPPLSPPLPLPQLLPSVTEAR	SCSSPQPKPNYPPLSP	LPSVTEARLGGSSDHI	K	P	R	L	23	2.8e-14	182.03	0	2495.38	Q6A037	Q6A037	554	576	yes	yes	2;3	2	1		2				160790000	108960000	12619000	0	39216000	0	0	0	1163	355	1285	2771;2772;2773;2774;2775	3258;3259;3260;3261;3262	3261		5
N4bp1	NEDD4-binding protein 1	PSTEPLLLLEEIEK	EKVIREYGPSTEPLLL	LLLEEIEKENKRLQED	G	P	K	E	14	0.0019945	133.48	0	1609.88	Q6A037	Q6A037	372	385	yes	yes	2		1						4215900	0	4215900	0	0	0	0	0	1166	355	1288	2778	3265	3265		1
N4bp1	NEDD4-binding protein 1	PSTEPLLLLEEIEKENK	EKVIREYGPSTEPLLL	EEIEKENKRLQEDRDF	G	P	K	R	17	0.010097	89.358	1	1981.06	Q6A037	Q6A037	372	388	yes	yes	3		1						1798700	0	1798700	0	0	0	0	0	1167	355	1289	2779	3266	3266		1
N4bp1	NEDD4-binding protein 1	QFSLENVPEGELLPDGK	TEERHTKKQFSLENVP	GELLPDGKGSAGNEVI	K	Q	K	G	17	4.24e-06	185.99	0	1870.93	Q6A037	Q6A037	297	313	yes	yes	2;3		6	2	1			1	3994600000	0	3827200000	128160000	36788000	0	0	2446000	1188	355	1312	2810;2811;2812;2813;2814;2815;2816;2817;2818;2819	3298;3299;3300;3301;3302;3303;3304;3305;3306;3307;3308;3309;3310;3311;3312;3313;3314;3315	3301		18
N4bp1	NEDD4-binding protein 1	QFVEAHADSYTMDLLILPTSLK	SEIKREFRQFVEAHAD	LILPTSLKKELLSLTQ	R	Q	K	K	22	1.43e-05	97.733	0	2491.27	Q6A037	Q6A037	162	183	yes	yes	3	1	1			1			27476000	11524000	6659800	0	0	9292500	0	0	1189	355	1313;1314	2820;2821;2822	3316;3317;3318	3316	169	3
N4bp1	NEDD4-binding protein 1	QNSSCTVDLETDGHSASAASASPK	KQEIWGSKQNSSCTVD	SAASASPKDISFVSRG	K	Q	K	D	24	3.14e-20	219.78	0	2419.06	Q6A037	Q6A037	477	500	yes	yes	3	1	1	1					2560100000	164050000	2343800000	52314000	0	0	0	0	1214	355	1341	2883;2884;2885	3383;3384;3385	3384		3
N4bp1	NEDD4-binding protein 1	RLGGSSDHIDSSVTGVQR	LLPSVTEARLGGSSDH	SSVTGVQRFRDTLKIP	A	R	R	F	18	3.79e-08	133.78	1	1869.93	Q6A037	Q6A037	576	593	yes	yes	3					1			32224000	0	0	0	0	32224000	0	0	1253	355	1380	2935	3435	3435		1
N4bp1	NEDD4-binding protein 1	RVVLDEFTAPAEK	________________	EFTAPAEKAALLERSR	A	R	K	A	13	0.0072645	122.97	1	1473.78	Q6A037	Q6A037	4	16	yes	yes	2		1						12783000	0	12783000	0	0	0	0	0	1268	355	1395	2952	3452	3452		1
N4bp1	NEDD4-binding protein 1	SHIQQFVK	AEAVVMARSHIQQFVK	SHIQQFVKLFESNENL	R	S	K	L	8	3.12e-11	209.84	0	985.535	Q6A037	Q6A037	132	139	yes	yes	2	1	1	1	1		1		15870000000	1544400000	14126000000	130280000	54209000	0	15327000	0	1309	355	1439	3026;3027;3028;3029;3030	3526;3527;3528;3529;3530	3529		5
N4bp1	NEDD4-binding protein 1	SPSTQVANNSHQPPPR	GTFDPGFRSPSTQVAN	NSHQPPPRIQTSSSPW	R	S	R	I	16	1.47e-154	346.89	0	1715.83	Q6A037	Q6A037	797	812	yes	yes	2;3;4	2	3	2	2	1	1		19696000000	784410000	14069000000	467610000	3894500000	461370000	19547000	0	1349	355	1480	3151;3152;3153;3154;3155;3156;3157;3158;3159;3160;3161	3666;3667;3668;3669;3670;3671;3672;3673;3674;3675;3676;3677;3678;3679;3680;3681	3670		16
N4bp1	NEDD4-binding protein 1	SSAETSELR	NPPLPAQRSSAETSEL	SAETSELREALLKIFP	R	S	R	E	9	0.025689	140.11	0	978.462	Q6A037	Q6A037	847	855	yes	yes	2			1		1	1		221890000	0	0	87553000	0	128290000	6048100	0	1361	355	1493	3192;3193;3194	3712;3713;3714	3713		3
N4bp1	NEDD4-binding protein 1	SSAETSELREALLK	NPPLPAQRSSAETSEL	ELREALLKIFPDSEQK	R	S	K	I	14	3.26e-25	249.39	1	1532.8	Q6A037	Q6A037	847	860	yes	yes	2;3		1	1	2				392950000	0	278750000	3946300	110250000	0	0	0	1362	355	1494	3195;3196;3197;3198	3715;3716;3717;3718	3718		4
N4bp1	NEDD4-binding protein 1	SSDHIDSSVTGVQR	VTEARLGGSSDHIDSS	SSVTGVQRFRDTLKIP	G	S	R	F	14	0.0026469	173.25	0	1486.7	Q6A037	Q6A037	580	593	yes	yes	2;3		1		1				60278000	0	40846000	0	19432000	0	0	0	1364	355	1497	3203;3204	3723;3724	3723		2
N4bp1	NEDD4-binding protein 1	SSSPDVLFVPVNGLSPDEDALSK	TKHMDTVFSSSPDVLF	PDEDALSKDRVCHKRR	F	S	K	D	23	0.0010537	73.672	0	2372.17	Q6A037	Q6A037	255	277	yes	yes	2		1						4101400	0	4101400	0	0	0	0	0	1377	355	1510	3221	3742	3742		1
N4bp1	NEDD4-binding protein 1	SSSPDVLFVPVNGLSPDEDALSKDR	TKHMDTVFSSSPDVLF	EDALSKDRVCHKRRSS	F	S	R	V	25	2.03e-12	117.21	1	2643.3	Q6A037	Q6A037	255	279	yes	yes	3		1						19152000	0	19152000	0	0	0	0	0	1378	355	1511	3222	3743	3743		1
N4bp1	NEDD4-binding protein 1	STQVANNSHQPPPR	FDPGFRSPSTQVANNS	NSHQPPPRIQTSSSPW	P	S	R	I	14	1.75e-08	131.66	0	1531.75	Q6A037	Q6A037	799	812	yes	yes	2				1				0	0	0	0	0	0	0	0	1393	355	1527	3251	3772	3772		1
N4bp1	NEDD4-binding protein 1	STTNELTADSTPK	QSRNAGVGSTTNELTA	LTADSTPKKAQSHTEQ	G	S	K	K	13	0.0016708	150.69	0	1363.65	Q6A037	Q6A037	415	427	yes	yes	2		1						55946000	0	55946000	0	0	0	0	0	1396	355	1530	3255	3776	3776		1
N4bp1	NEDD4-binding protein 1	TALATLPSMQQNPPLPAQR	WLPQQSHFTALATLPS	NPPLPAQRSSAETSEL	F	T	R	S	19	6.15e-07	140.46	0	2033.07	Q6A037	Q6A037	828	846	yes	yes	2		2						54573000	0	54573000	0	0	0	0	0	1422	355	1561;1562	3323;3324	3846;3847	3846	170	2
N4bp1	NEDD4-binding protein 1	TFVGDIFMVPDDPLGR	ITKRLLQYTFVGDIFM	VPDDPLGRNGPRLEEF	Y	T	R	N	16	0.00089199	104.21	0	1777.87	Q6A037	Q6A037	745	760	yes	yes	2	1							8971000	8971000	0	0	0	0	0	0	1442	355	1586	3365	3888	3888	171	1
N4bp1	NEDD4-binding protein 1	TGGIIVTNDNFR	FLLHLADKTGGIIVTN	IVTNDNFREFVTESVS	K	T	R	E	12	3.7e-09	203.51	0	1305.67	Q6A037	Q6A037	713	724	yes	yes	2		2	1	1			1	20571000000	0	13510000000	1086600000	5968200000	0	0	6237000	1447	355	1591	3372;3373;3374;3375;3376	3895;3896;3897;3898;3899;3900;3901;3902	3895		8
N4bp1	NEDD4-binding protein 1	TMGYSQEIVEK	NILVNFFKTMGYSQEI	YSQEIVEKVIREYGPS	K	T	K	V	11	0.0004185	174.23	0	1283.61	Q6A037	Q6A037	355	365	yes	yes	2		4	2					17837000000	0	17116000000	720610000	0	0	0	0	1483	355	1630;1631	3444;3445;3446;3447;3448;3449	3972;3973;3974;3975;3976;3977;3978	3975	172	7
N4bp1	NEDD4-binding protein 1	TPVSELTK	EDSRNKARTPVSELTK	TPVSELTKHMDTVFSS	R	T	K	H	8	0.19404	66.299	0	873.481	Q6A037	Q6A037	241	248	yes	yes	2							1	0	0	0	0	0	0	0	0	1502	355	1652	3486	4015	4015		1
N4bp1	NEDD4-binding protein 1	VGDIFMVPDDPLGR	KRLLQYTFVGDIFMVP	VPDDPLGRNGPRLEEF	F	V	R	N	14	0.0069129	101.3	0	1529.75	Q6A037	Q6A037	747	760	yes	yes	2		1						90589000	0	90589000	0	0	0	0	0	1579	355	1736	3639	4178	4178	171	1
N4bp1	NEDD4-binding protein 1	VGSTTNELTADSTPK	ASQSRNAGVGSTTNEL	LTADSTPKKAQSHTEQ	G	V	K	K	15	4.48e-05	147.12	0	1519.74	Q6A037	Q6A037	413	427	yes	yes	2		1						53900000	0	53900000	0	0	0	0	0	1588	355	1745	3651	4190	4190		1
N4bp1	NEDD4-binding protein 1	VVLDEFTAPAEK	________________	EFTAPAEKAALLERSR	R	V	K	A	12	0.0075996	122.34	0	1317.68	Q6A037	Q6A037	5	16	yes	yes	2	1	4	1	1	1			19741000000	1677600000	17715000000	219190000	86948000	42584000	0	0	1670	355	1833	3811;3812;3813;3814;3815;3816;3817;3818	4357;4358;4359;4360;4361;4362;4363;4364;4365	4357		8
N4bp1	NEDD4-binding protein 1	VVLDEFTAPAEKAALLER	________________	EKAALLERSRGRIEAL	R	V	R	S	18	0.022025	73.057	1	1971.07	Q6A037	Q6A037	5	22	yes	yes	3		1						6479200	0	6479200	0	0	0	0	0	1671	355	1834	3819	4366	4366		1
